# A Descriptive Analysis of *Streptococcus suis*-Associated Disease in Irish Pigs from 2010 to 2024: Serotypes, Pathology, and Antimicrobial Resistance

**DOI:** 10.1101/2025.08.17.670728

**Authors:** John Moriarty, Emmanuel Kuffour Osei, Colm Brady, Sara Salgado, Sebastian Alessandro Mignacca, Fiona Kane, Dayle Johnston, Laura Scanlon, Hannah Flynn, Marius Beumer, Rachel Reid, Philip Curran, Jennifer Mahony, Aine O’Doherty, Shane McGettrick, Cosme Sánchez-Miguel, Margaret Wilson, John G. Kenny

## Abstract

*Streptococcus suis* is a major cause of respiratory and systemic diseases in post-weaned pigs, leading to significant production losses and animal welfare concerns. This study provides the first long-term national level analysis of *Streptococcus suis*-associated disease (SSAD) in the Republic of Ireland. We examined the pig diagnostic submissions, characterised serotype distribution, antimicrobial susceptibility, and co-infection patterns from 2010 to 2024. The findings confirm that serotypes 9 and 2 or 1/2 were most frequently associated with disease. We observed a significant shift in recent years where serotype 9 has surpassed serotype 2 or 1/2 in number of occurrences. *S. suis* was frequently co-detected with viral pathogens including porcine reproductive and respiratory syndrome virus (PRRSV), porcine circovirus type 2, and swine influenza virus (SIV), as well as bacterial pathogens such as *Actinobacillus pleuropneumonia* and *Pasteurella multocida*, typically from pneumonic lungs. While resistance to tetracycline and erythromycin was high (44.4% to 65.8%), isolates remained susceptible to first-line beta-lactam antibiotics such as penicillin (7.9% resistance), ampicillin (5.5% resistance) and amoxycillin/clavulanate (0% resistance). The observed heterogeneity between and within herds challenges successful implementation of vaccination and highlights the need for ongoing disease monitoring. These findings provide the first in-depth assessment of SSAD in Ireland’s pig population which will offer valuable insights for future surveillance efforts, including genomic studies and supporting evidence-based strategies and vaccine selection for controlling *S. suis* in Irish pig sector.
