## Supplementary Table 1 and 2 for "A Descriptive Analysis of *Streptococcus suis*-Associated Disease in Irish Pigs from 2010 to 2024: Serotypes, Pathology, and Antimicrobial Resistance"

### Sheet: Table S1 Primers
PCR primers and conditions for S. suis serotyping based on capsular polysaccharide genes
Target cps group or type	Primer sequences (5′ to 3′)		Putative gene product(s) (HGb)	Size (bp) of products
	Forward	Reverse
For grouping PCR
I	TGGTTCAAATATCAATGCTC	ATTGGTTGTGAGTGCATTG	Aminotransferase (HG41)	933
IId	TCAAAATACGCACCTAAGGC	CACTCACCTGCCCCAAGAC	N-acetylneuraminic acid synthase NeuB (HG10)	823
IIIe,f	TGATTTGGGTGAGACCATG	CTCATGCTGGATAACACGT	N-acetylfucosamine synthase FlnC (HG26)	583
IV	ACAGTCGGTCAAGATAATCG	TCAGCTTGGGTAATATCTGG	Initial sugar transferase (HG21) and aminotransferase (HG22)	455
Vg	GGAAAGATGGAGGACCAGC	CCAACCAGACTCATATCCCC	Initial sugar transferase (HG6)	265
III and VIe,h	GATGCCCCAAGCGATATGCC (F1), GACGCACCAAGTGATATGCC (F2)	GGACCAACAATGGCCATCTC (R1), GGTCCGACAATAGCCATTTC (R2)	Initial sugar transferase (HG8)	146
For typing PCR
cps group I
3	GGTTTTGATTGGTCTAGTTG	CTCTAAAGCTCGATATCTAC	Wzy polymerase (HG90)	214
13	TATGGTTAAAGGTGGAACTG	CCTTGTATATATTCCCTCCA	Wzy polymerase (HG148)	408
18	TAATGGGATAGTTGCGTTAC	ATACATAAAGTTGTCCTGCG	Wzy polymerase (HG170)	617
cps group II
2 and 1/2	TTAGCAACGTTGCCAATAAG	AATCCTCCATTAAAACCCTG	Wzy polymerase (HG54)	173
6	GCTCACTATTTTTACATTACAC	TATTACTCCGCCAAATACAG	Wzy polymerase (HG109)	278
1 and 14	TTAGACAGACACCTTATAGG	CTAGCTTCGTTACTTGATTC	Wzy polymerase (HG50)	386
16	AAGGTTATCCACGAAAGATG	TCCGGCAATATTCTTTCAAG	Wzy polymerase (HG362)	494
27	AGACACTGCTTGCATTATTG	TCAGAATTACTTCCTGTTGC	Wzy polymerase (HG246)	655
cps group III
21	TATCATATTGAGAATCTTCCC	TTGCGTAGCATACAAAGTTC	Wzy polymerase (HG194)	160
28	ATTATGTTGGTTGCAGAAGG	CGACTCAATTGTTGTAGTAG	Wzy polymerase (HG254)	272
29	TTCTGGGATTTTAGGAATGC	CATGAAATACGCACTTGTAC	Wzy polymerase (HG259)	415
30	TATTGCACTAGCTTCAGAAC	TGCATCCATAGTTGTATTCG	Wzy polymerase (HG264)	568
cps group IV
4	GACTATCTGTATACCCAAAC	TCCTTCCAAGTATTCTCTAG	Wzy polymerase (HG96)	903
5	ATCTTAGGAATGATTCGGAC	ACCAGATATCTGAGCAAATG	Wzy polymerase (HG103)	720
7	AACTACCTACCTGAACTTTG	AGTCTAAAAGTGATCGAGTC	Wzy polymerase (HG113)	566
17	TAGCATCAGTTTATACGAGG	TAGTTTATCTGTGACACACC	Wzy polymerase (HG164)	455
19	GTGTCGCAAATCAAGTATTG	AAGCTAGTACAACAAGCATG	Wzy polymerase (HG174)	348
23	TAATGTATGCTCTGTCACTG	AACGAAACGGAATAGTTTGC	Wzy polymerase (HG213)	221
cps group V
8	AAATAAGGTAGGAGCTACTC	ATCCAACCTTAGCTTTCTGT	Wzy polymerase (HG120)	446
15	ATCGTTTTGAGATTGAGTGG	TAAACGGATTCGGTTACTCA	Wzy polymerase (HG153)	542
20	TGTGGATTTCTGGGATAATC	TGTGGACGAATTACTACTTG	Wzy polymerase (HG182)	698
22	GCATTATCAGGATTCTTTCC	CCAATTGGGTGTTCAAAAAG	Wzy polymerase (HG200)	296
25	GTTTGCTCCGATCATAATAG	CCAGTAAAAGGACTCAATAC	Wzy polymerase (HG229)	174
cps group VI
9	GAAAGTAGGTATATCTCAGC	GGGCTATTAAAACTCCTATC	Wzy polymerase (HG123)	368
10	TTTCCCATTTGCTTATGGAC	GGAATAAAAACGATTGGGAG	Wzy polymerase (HG130)	633
11	ATGCGATTGCAACAATTGAC	AGGCATGAGTAATACATAGG	Wzy polymerase (HG138)	833
12	AACAGGTATTTCAGGATTGC	CTCGGATAAAGATAATCAGC	Wzy polymerase (HG140)	131
24	TACTGAGATTTATTGGGACG	AAGCGATTGGATTACATTGC	Wzy polymerase (HG220)	224
26	TTATACCGAAATTTTGTTGCC	CGTCAATCATATAAAGTGGG	Wzy polymerase (HG240)	472
33	GATGTTTTCAACAGGTGTAC	CAAAGTACCTATTTTCAGCG	Wzy polymerase (HG286)	710
cps group VII
31	ACAATCGTTTCTGCAATACG	GATGAAAACATCGTTGGTAG	Wzy polymerase (HG274)	842
	ATCAGTAGTGGGAATAGTTG	TTTACTGTTTTTCGACCGTG	Initial sugar transferase (HG269)	423
32	AACCGCTGTTGAATTAAGAG	TTCGTTAGTTGAACTGTTCC	Wzy polymerase (HG281)	570
	TAGGACTATGGTTCCTAATG	TATTCTAGTTCAAGTCGCTC	Initial sugar transferase (HG278)	342
34	AAGTTTCATTCGAGGACTTC	GTATATAACACCGCAAGAAG	Wzy polymerase (HG287)	246
	ATACAGTGATGTCTTGCAAC	ATTGCTTTTTGACAATCGGC	Initial sugar transferase (HG290)	701
For all PCR
Internal control	GAGTTTGATCCTGGCTCAG	AGAAAGGAGGTGATCCAGCC		1,542–1,553

### Sheet: Table S2 Antibiotic disc
Antibiotic / Disc Content	Target Group (as per source)	Sensitive (mm)	Intermediate (mm)	Resistant (mm)
Ampicillin – 10 µg	Streptococcus spp.	≥ 24	–	≤ 23
Amoxicillin + Clavulanate – 20/10 µg	“Other spp.” (includes Streptococcus)	≥ 18	14–17	≤ 13
Ceftiofur – 30 µg	S. agalactiae, S. dysgalactiae, S. uberis, S. suis, Strep. equi subsp. zooepidemicus	≥ 22	–	≤ 21
Tetracycline – 30 µg	Streptococcus spp. other than S. pneumoniae	≥ 23	19–22	≤ 18
Sulfamethoxazole + Trimethoprim – 23.75/1.25 µg	Streptococcus pneumoniae	≥ 19	16–18	≤ 15
Penicillin – 10 units	Streptococcus (β-haemolytic)	≥ 24	–	≤ 23
Cephalothin – 30 µg	ALL (includes Streptococcus)	≥ 18	15–17	≤ 14
Kanamycin – 30 µg	ALL (includes Streptococcus)	≥ 18	14–17	≤ 13
Erythromycin – 15 µg	Streptococcus spp.	≥ 21	16–20	≤ 15
